# Hypercaloric diet triggers transient molecular rearrangements of astrocytes selectively in the arcuate nucleus

**DOI:** 10.1101/2022.03.30.486358

**Authors:** Luiza Maria Lutomska, Viktorian Miok, Natalie Krahmer, Ismael González García, Tim Gruber, Ophélia Le Thuc, Cahuê De Bernardis Murat, Beata Legutko, Michael Sterr, Gesine Saher, Heiko Lickert, Timo D. Müller, Siegfried Ussar, Matthias H. Tschöp, Dominik Lutter, Cristina García-Cáceres

## Abstract

Hypothalamic astrocytes are particularly affected by energy-dense food consumption. How the anatomical location of these glial cells and their spatial molecular distribution in the arcuate nucleus of the hypothalamus (ARC) determine the cellular response to a high caloric diet remains unclear. In this study, we investigated their distinctive molecular responses following the exposure to a high-fat high-sugar (HFHS) diet, specifically in the ARC. Using RNA sequencing and proteomics, we showed that astrocytes have a distinct transcriptomic and proteomic profile dependent on their anatomical location, with a major proteomic reprogramming in hypothalamic astrocytes. By ARC single-cell sequencing, we observed that a HFHS diet dictates time- and cell-specific transcriptomic responses, revealing that astrocytes have the most distinct regulatory pattern compared to other cell types. Lastly, we topographically and molecularly characterized astrocytes expressing glial fibrillary acidic protein and/or aldehyde dehydrogenase 1 family member L1 in the ARC, of which the abundance was significantly increased, as well as the alteration in their spatial and molecular profiles, with a HFHS diet. Together, our results provide a detailed multi-omics view on the spatial and temporal changes of astrocytes particularly in the ARC during different time points of adaptation to a high caloric diet.
