## Supplemental Table 4 for "Hypercaloric diet triggers transient molecular rearrangements of astrocytes selectively in the arcuate nucleus"

### Sheet: DEGs Astrocytes
	DEGs: 5d HFHS diet vs. SC diet		DEGs: 15d HFHS diet vs. SC diet
	Up	Down	Up	Down
	Gpr37l1	Pde10a	Gstp1	Lgi1
	Aldoc	Fam135b	Bloc1s1	Plcd4
	Mfge8	6330403K07Rik	AC149090.1	Adamts20
	Selenop	Col5a3	Sfrp5	Itsn1
	Ednrb	Klk6	Fabp5	Fam184a
	Glul	Gal	Hist1h2ap	Tmem44
	Apoe	Gm3764	Dbp	Gria1
	Cldn10	Ttc21a	Tmsb10	Phkg1
	Atp1b2	Ghrh	Gm45184	Kank1
	Mt1	Avp	Mfge8	Prr5
	Atp1a2		Slc1a3	Slc7a5
	Slc1a3		Mt2	Cit
	Plpp3		Gpr37l1	Appl2
	Sdc4		Mt1	4732419C18Rik
	Ldhb		Ptgds	Arhgef19
	Agt		Ntm	Cep85l
	Mid1ip1		Tmem72	Pitpnc1
	Mt2		Kcnj10	Etv4
	Tmem176a		Romo1	Pde10a
	Fabp5		Sst	Mertk
	Fam181b		Gnl3l	Sned1
	Ramp1		Atp1b2	Rab34
	Htra1		Scd2	Rapgef3
	Ndrg2		Ednrb	Mical2
	Cst3		Ncan	Gm37885
	Tst		Brinp2	Ccdc39
	Ddt		Ehd2	Mbp
	Tsc22d3		Kctd13	Mobp
	Scd2		Atox1	Traf1
	Gja1		Fzd2	Ccdc136
	Gprc5b		Cck	Gm36899
	Phgdh		Hsd11b1	A730020M07Rik
	Btbd17		Abhd12	Dtx4
	Marcks		Cartpt	Arhgef4
	Clu		Myo10	Frem2
	Tmem176b		Grm4	Tprkb
	Slc6a11		Nfkbia	Syne1
	Csrp1		Dhrs3	Zfp36l2
	Sparc		Timp3	Psd2
	Slc25a18		Gm15564	Daam2
	2310022B05Rik			Gpr179
	Txnip			Cfap44
	Baalc			Rims2
	Phyhipl			Utp14b
	Sparcl1			Gm14964
	Cpe			Gdpd2
	Gjb6			Kcnt1
	Pla2g7			Rmst
	Enho			Nwd1
	Nkain4			Cbs
	Fads2			Gm47283
	Cxcl14			Ppp1r9a
	Fez1			Plce1
	Fam107a			Grk3
	Mmd2			Col5a3
	Ntsr2			Dtna
	Ucp2			Mtss2
	Gadd45g			5031439G07Rik
	Gpm6b			Trim9
	Ntm			Trpm3
	Tubb2b			Mycbp2
	S100b			Ttll3
	F3			Macf1
	Lgmn			Atp13a4
	Sox9			Sorbs1
	Itih3			Aifm3
	H2bc4			Gm3764
	Hacd2			Avp
	Slc6a1
	Timp3
	Slc3a2
	Cadm4
	S100a16
	Car2
	Gstm1
	Mlc1
	Tril
	Oxt
	Kcnj10
	S1pr1
	Slc1a2
	Cmtm5
	Gsta4
	Paqr8
	Timp4
	Acsl6
	Slc7a10
	Angptl4
	Fasn
	Igsf1
	Scd1
	Serpine2
	Ttyh1
	Slc27a1
	Slc4a4
	Ctsd
	Cnp
	Tmem229a
	Chchd10
	Pfn2
	Glud1
	Ntrk2
	Srebf1
	Acsl3
	Asrgl1
	Paqr7
	Acaa2
	Entpd2
	Prxl2a
	Fxyd1
	Acsbg1
	Agpat5
	Nnat
	Gpm6a
	Scg3
	Abhd12
	Pantr1
	Gng5
	Idi1
	Paqr6
	Scrg1
	Cspg5
	Aldh2
	Mgll
	Ctsl
	Rgma
	Hmgcs1
	Slc9a3r1
	Rorb
	S100a13
	Abhd3
	Epdr1
	Abat
	Pygb
	Epas1
	Nrcam
	Id2
	Hsd11b1
	Rfx4
	H2-K1
	Rida
	Shisa4
	Tlcd1
	Hspa2
	Ptprz1
	Dbp
	Sdc3
	Hexa
	Malat1
	Cyfip1
	Fads1
	Pfkm
	Msi2
	Tmem47
	Hepacam
	Mgst1
	Gna13
	Pdlim4
	Sat1
	Ddah1
	Mdk
	Id4
	Alcam
	Dbx2
	Arxes2
	Ccn1
	Slc39a12
	Atox1
	Polr3h
	Cystm1
	Gstt1
	Lrrc8a
	Septin7
	Cavin3
	Tuba4a
	Igfbp5
	Mt3
	Fzd2
	Rftn2
	Lmo4
	Gpld1
	Prex2
	Adgrg1
	Etnppl
	Rhou
	B2m
	Aldh1l1
	Maoa
	Dbi
	Ptn
	Gabbr2
	Sfrp5
	Tom1l1
	Cnn3
	Sfxn5
	Luzp2
	Hlf
	Metrn
	H2aj
	Adcy8
	Gpr37
	Cd38
	Dok7
	Ctsz
	Fam20a
	Skap2
	Gm2a
	Gpc5
	Ncan
	Mro
	Tcf7l2
	Snta1
	Kcnj16
	Camk2g
	Ppp1r14b
	Nfib
	Hotairm1
	H1f2
	Tmem100
	Pxmp2
	Fzd9
	Lgals3bp
	Aqp4
	Bsg
	Cyp2j9
	Nadk2
	Mrps6
	Gsdme
	Adcyap1r1
	Myo10
	Fjx1
	E130114P18Rik
	Slc41a1
	Kif5a
	Serpinh1
	Nkx6-2
	Snrk
	Ifi27
	Itgb5
	Mpp6
	Aplp1
	Nat8f1
	Lxn
	Sox2
	Phyh
	Dock4
	Pttg1
	Lsamp
	Clic4
	Sorl1
	Tubb4b
	Txn1
	Sox1
	Gm42067
	Bcan
	Ngef
	S100a1
	Slc15a2
	Fbxo2
	Wscd1
	Ptprd
	Vit
	Cmbl
	Vcam1
	Creg1
	Slc6a9
	2900097C17Rik
	Fry
	Npas3
	Prdx6
	Ctsa
	Dhrs1
	Pcdh10
	Rab11fip4
	Nfkbia
	Tmem218
	Basp1
	Lcat
	Maob
	Gabrb1
	Nrarp
	Papss2
	Arhgef26
	Plekhb1
	Romo1
	Pnp
	Itgav
	Ahcyl1
	Trh
	Tceal3
	Phactr3
	Rpn2
	Kcnd2
	Spon1
	Lgi4
	Eps8
	Sdsl
	Cdh20
	Cadm2
	Pgm1
	Rapgef4
	Soat1
	Me1
	Tnfaip8
	Slc2a1
	Dtx1
	Sorcs2
	Phpt1
	Khdrbs3
	Slc38a3
	Itgb8
	Suclg2
	Gm45184
	Sec11c
	Lfng
	Bcar3
	Fabp7
	Tfrc
	Kcnk1
	Mfsd2a
	Fam171b
	Slitrk2
	Psat1
	Srek1ip1
	Taldo1
	Clic6
	Tspan15
	Prelp
	Trps1
	H1f10
	Mboat2
	Nap1l5
	Lamb2
	Nr1d1
	Sfxn1
	Cd9
	Lrp11
	Il33
	Adgrb1
	Eva1a
	Id3
	Apba2
	Cebpd
	Ehd2
	Kcne1l
	Bag1
	Gm1673
	Tbc1d10a
	Blcap
	Etfa
	Cntfr
	Tmsb4x
	Prdx4
	Pou3f3
	Alpl
	Fzd4
	Dhrs3
	Gabrg1
	Vsir
	Pmepa1
	Arxes1
	Gng11
	Pid1
	Wnt7b
	Sall2
	Nat8f5
	Mfhas1
	Sdhaf4
	Shank1
	Acot11
	Zcchc18
	Frem1
	Foxn3
	Apln
	Cmip
	Rasa2
	Fbln1
	Rgl1
	Fndc4
	Ift27
	Hes1
	Gatm
	Gaa
	Slc1a4
	Acss1
	Gm11627
	Kbtbd11
	Tagln3
	Zfp428
	Vamp8
	Garem2
	Id1
	Hes5
	Acyp2
	Cd302
	1500009C09Rik
	Myl12a
	Abca1
	AC149090.1
	Rasl10b
	Hmgb2
	Tsc22d1
	Pcdh17
	Ctnnb1
	Sirpa
	Efhd2
	Abcd2
	Emp2
	Gm266
	Ctnnd2
	Trib2
	Srgap1
	Rgs20
	Gpam
	Itih5
	Clybl
	Cmtm4
	Ogdhl
	Crip2
	Six3
	Adgrb2
	Snap47
	H4c9
	Acot1
	Fmn2
	Rnf182
	Slc14a1
	Cotl1
	Thrsp
	Fat3
	Ttyh3
	Lmna
	Sox4
	Fhl1
	Abhd14a
	Cyp2d22
	Foxd1
	Chst1
	Gas6
	Rdh5
	Ndufaf8
	Zfp36l1
	Impact
	C4b
	Serinc3
	Rras
	Ift74
	St3gal4
	Folh1
	Plaat3
	Olig1
	Fuom
	Heph
	Fut9
	Idh2
	Kcnip3
	Cds2
	Pcx
	Camk2n2
	Gpx8
	Phkg1
	H4c8
	Osbpl1a
	Agl
	Gm7967
	Ap3b2
	Rbp1
	Zfp219
	Gpt2
	Tiparp
	Cdh22
	Wwc1
	Arl3
	Msn
	Nudc
	Gpd2
	Pipox
	Spry2
	Shisa9
	Nphp3
	Fam189a2
	Abr
	Ackr3
	Astn1
	Ccpg1os
	Snrpn
	Myorg
	Ppp1r14c
	Tpm1
	Amigo2
	Slc25a34
	Negr1
	Notch2
	Nat8l
	Utp14b
	Rgs16
	Efhd1
	Aldh4a1
	Ak1
	Lhfp
	Btg1
	Gm17018
	Tmem121
	Fgf1
	Pdk2
	Ttpa
	Il11ra1
	Adgrl3
	Carmil1
	Brinp2
	Tspan33
	Tprkb
	Pygm
	Hebp1
	Adora1
	Hey1
	Prkcd
	Ppp1r3c
	Axl
	Ids
	Celsr2
	Ptprf
	Rnd3
	G0s2
	Ggt1
	Ppargc1a
	Fgfr1
	Selenbp1
	Cyp4f14
	Cmss1
	Tmc7
	Ddhd1
	Adcy2
	Tlr3
	Tcn2
	Ephx1
	Adhfe1
	Nr2f1
	Chl1
	Gng13
	Arf3
	Sh3pxd2b
	Cetn2
	Clic1
	Nmnat2
	Sox6
	Nrxn1
	Ier5
	B230312C02Rik
	Cyba
	Zeb2
	Itga6
	Kif5c
	Usp53
	Ddr1
	Hddc2
	Klf15
	Tpcn1
	Elmo2
	Vmp1
	Csdc2
	Zcchc24
	Mobp
	Pitpnc1
	Ccdc190
	Brinp3
	Syngr1
	Plscr2
	Gria2
	2900052N01Rik
	Pip4k2a
	Slc8b1
	Pdcd4
	Ift57
	Ifngr1
	Ptch1
	Qdpr
	Hapln1
	Ccdc34
	Plekho2
	Lrtm2
	Pls3
	Col1a2
	Gltp
	Fbln5
	Pltp
	Appl2
	Rtn1
	Slc7a2
	Cfap410
	Nim1k
	Chil1
	Gnl1
	Bcl2
	1190005I06Rik
	Efr3b
	Pag1
	1700047M11Rik
	Cmtm6
	Bphl
	Rarres2
	Zfp36l2
	Gpr162
	Slc30a1
	Rgcc
	Fcgrt
	Pbxip1
	Kctd12
	Nkx2-2
	Dkk3
	Notch3
	Scamp2
	Cdc42ep4
	Saxo2
	Nmb
	Cyp7b1
	Lgi1
	Grm4
	Elof1
	Nlgn1
	Rims3
	Tns3
	Lrp1
	Rsph9
	Igf1r
	Pnpla7
	Eva1b
	Cap2
	Iqsec3
	Akap6
	Trac
	Gnl3l
	Rab30
	Tns1
	Mycl
	Amn
	Gm15564
	Plekho1
	Dlg4
	Sh3gl2
	Gabrg3
	Celf2
	Efemp2
	Adgre5
	Rhcg
	Etv1
	Slc22a4
	St8sia5
	Rsad2
	Tead1
	Cryab
	Egfr
	Rap2a
	Prodh
	Trpm3
	Cideb
	Msi1
	Cavin1
	Bbox1
	Rasl11a
	Mgat4c
	Gm20522
	Flrt1
	Nr2e1
	Gfap
	Cdkn1a
	Thrb
	Vcl
	Odc1
	Gpsm1
	Mtss2
	Ccnd1
	Adra2a
	Sardh
	Myh9
	Cryzl2
	Nr2f2
	Plscr1
	Ppa1
	Gm13889
	Proca1
	Adgra1
	Rhog
	Ss18l2
	Gjb2
	Kcnn3
	Oplah
	Hpcal4
	Amigo1
	Hexb
	Mbp
	Prrx1
	1700003F12Rik
	Arrb1
	Ramp2
	Ldlr
	Cacng2
	Sncaip
	Rnd2
	Ttll3
	Per3
	Slc38a1
	Slc20a2
	Slc39a10
	Cntn1
	Slc7a11
	Ltbp3
	Gbp7
	Scrn1
	Arpc1b
	Igdcc4
	Rmst
	Sptbn1
	Sdc2
	Npl
	Bmp2k
	Fam20c
	Rimklb
	Bloc1s1
	Gstt3
	Icosl
	Gsto1
	Ifit3
	Serhl
	Tspan6
	3110082J24Rik
	Marcksl1
	Ncs1
	Cartpt
	Epb41l2
	Stmn2
	Pou3f2
	Slc8a1
	Gria1
	Cables1
	Tmem216
	Lrrc2
	Fam49b
	Ctxn1
	Camk2a
	Kcnk2
	Fgf2
	Colec12
	Ppp3r1
	Ak4
	Morn2
	Cdo1
	Pth1r
	Pgf
	Luzp1
	Ctxn2
	Mmp14
	Phldb2
	Ecm2
	Itgam
	Ephx2
	Tubb3
	Pcdhb14
	Bnip2
	Anxa5
	Sema4a
	Arsb
	Pcbd2
	Syt12
	Gstp1
	Gli1
	Lrig1
	Cfap298
	Sypl2
	Wwtr1
	Tyrobp
	Ctsc
	Gramd1b
	Myl9
	Pacsin1
	Bc1
	Trpc3
	Hopx
	Cp

### Sheet: SC diet
	RNA Velocity genes in SC diet
		cluster_a	cluster_b	cluster_c	cluster_d
	0	Gng5	Aldoc	Slc38a1	Megf11
	1	Pcsk1n	Slc38a1	Aldoc	Unc13c
	2	S1pr1	Aqp4	S1pr1	Aqp4
	3	Aldoc	Ppib	Aqp4	Tnr
	4	Ctnnb1	S1pr1	S100b	Col5a3
	5	Rpl22	Rps14	Sned1	Pdgfra
	6	Rpl37a	St13	St13	S1pr1
	7	Rplp0	Pla2g7	Pla2g7	Sned1
	8	Polr2f	Cyb5a	Rps14	Calm1
	9	Aqp4	Nap1l5	Cyb5a	Cyb5a
	10	Ndufb7	Mt2	Nap1l5	Pla2g7
	11	Dad1	Rps21	Rps21	Nap1l5
	12	Cox6a1	Id2	Trf	St13
	13	Ctsl	Trf	Id2	Rps21
	14	Tbcb	Mtch1	Rpl36	Id2
	15	Gpx4	Uqcrh	Mtch1	Trf
	16	Slc3a2	Rps18	Uqcrh	Mtch1
	17	S100b	Sned1	Rps18	Uqcrh
	18	Drap1	Nol7	Ndufa3	Rps18
	19	Slc38a1	Gpx4	Nol7	Nol7
	20	Uqcrq	Gstm5	Gstm5	Slc38a1
	21	Tubb2b	Col5a3	Mt2	Gstm5
	22	Hsbp1	Kif5c	Kif5c	Mt2
	23	Ppib	1110004F10Rik	1110004F10Rik	Kif5c
	24	Calm1	Psma2	Psma2	1110004F10Rik
	25	Park7	Ndufa3	Uqcrq	Psma2
	26	Mt3	Cox6a1	Calm1	Rps14
	27	Reep5	Pdgfra	Ppib	Ndufa3
	28	Mt1	Rplp0	Tmem132b	Tmem132b
	29	Rplp2	Rpl9	Calm3	Rpl36
	30	Rpl36	Gm1673	Mt1	Calm3
	31	Uqcrh	Rpl22	Romo1	Mt1
	32	Clu	Gng5	Mt3	S100b
	33	Rps21	Park7	Clu	Romo1
	34	Rps14	Rps9	Reep5	Mt3
	35	Pla2g7	Calm3	Rps9	Clu
	36	St13	Tbcb	Rpl8	Reep5
	37	Id2	Tmem132b	Polr2f	Rps9
	38	Cyb5a	Slc3a2	Gpx4	Ptprn
	39	Mtch1	Ctss	Park7	Rpl8
	40	Nap1l5	Cst3	Ctnnb1	Uqcrq
	41	Mt2	Ptprn	Ndufb7	Ctnnb1
	42	Nol7	Cacna1e	Meg3	Park7
	43	Gstm5	Tnr	Polr2m	Ank3
	44	Rps18	Ccdc34	Rpl38	Map1b
	45	Psma2	Aqr	Gm1673	Polr2m
	46	1110004F10Rik	Mal	Chchd10	Rpl38
	47	Ndufa3	Romo1	Hsbp1	Pak3
	48	Trf	S100a6	Col5a3	Chchd10
	49	Romo1	Snhg11	Slc3a2	Slc3a2
	50	Rpl8	Bcas1	Etfb	Meg3
	51	Calm3	Pcsk1n	Ctsl	Hsbp1
	52	Ctss	Etfb	Ptprn	Etfb
	53	S100a6	Pak3	Ubl5	Aldoc
	54	Tnr	Tmem212	Rpl26	Gm1673
	55	Tmem212	Cox7b	Cox6a1	Ubl5
	56	Pak3	Ndufb7	Pak3	Rpl26
	57	Cox7b	Ndufc2	Tbcb	Cox6a1
	58	Ptprn	Map1b	Rplp0	Tbcb
	59	Sned1	Uqcrq	Tubb2b	Ppib
	60	Bcas1	Rpl26	Ank3	Gpx4
	61	Snhg11	Ankrd40	Map1b	Cacna1e
	62	Cst3	Rpl38	Rasgrf2	Ctsl
	63	Mal	Tubb2b	Ccdc34	Rasgrf2
	64	Aqr	Ctsl	Drap1	Ccdc34
	65	Cacna1e	Rasgrf2	Dad1	Polr2f
	66	Ccdc34	Pdia6	Syt1	Drap1
	67	Kif5c	Rplp2	Aqr	Dad1
	68	Rasgrf2	Calm1	Rpl37a	Syt1
	69	Etfb	Meg3	Dynlrb2	Aqr
	70	Gm1673	Rpl8	Unc13c	Rpl37a
	71	Dnah12	Polr2f	Cacna1e	Rplp0
	72	Rpl38	Ndufa7	Cst3	Cst3
	73	Ankrd40	Rpl36	Rpl22	Rpl22
	74	Ndufa7	Reep5	Snhg11	Ndufb7
	75	Rpl26	Ctnnb1	Tnr	Snhg11
	76	Unc13c	Unc13c	Pcsk1n	Tubb2b
	77	Polr2m	Polr2m	Bcas1	Pcsk1n
	78	Megf11	Megf11	Ndufa7	Bcas1
	79	Col5a3	Ank3	Tmem212	Dynlrb2
	80	Ubl5	Pcdh15	Megf11	Ndufa7
	81	Pdia6	Chchd10	Gng5	Tmem212
	82	Rps24	S100b	Pdgfra	Gng5
	83	Rpl9	Syt1	Rplp2	Rplp2
	84	Dynlrb2	Drap1	Dnah12	Dnah12
	85	Syt1	Mt3	Ndufc2	Ndufc2
	86	Meg3	Mt1	Rpl9	Rpl9
	87	Chchd10	Dynlrb2	Cox7b	Pdia6
	88	Pcdh15	Hsbp1	Ctss	Cox7b
	89	Ndufc2	Rps24	S100a6	Ctss
	90	Map1b	Dnah12	Pdia6	S100a6
	91	Rps9	Dad1	Ankrd40	Mal
	92	Tmem132b	Clu	Rps24	Rps24
	93	Pdgfra	Ubl5	Pcdh15	Ankrd40
	94	Ank3	Rpl37a	Mal	Pcdh15

### Sheet: 5 days HFHS diet
	RNA Velocity genes in 5d HFHS diet
		cluster_0	cluster_1	cluster_2
	0	Malat1	Malat1	Rpl7a
	1	Pnisr	Pnisr	Slc3a2
	2	Bzw1	Gm47283	Slc25a4
	3	Psmd4	Psmd4	Uqcr10
	4	Ndufc2	Bzw1	Ctsl
	5	Calm2	Ndufc2	Psmb6
	6	H3f3a	Calm2	Ppib
	7	Akap11	H3f3a	Rps2
	8	Hp1bp3	Hp1bp3	Pcsk1n
	9	Sdhb	Sdhb	Gng5
	10	Gfap	Gfap	B2m
	11	Sf3b6	Sf3b6	Rps16
	12	Bola2	Bola2	Srp14
	13	Snrpd3	Akap11	Tmem176a
	14	Ahi1	Snrpd3	Tmem223
	15	Slc38a1	Ahi1	Mcee
	16	Mt2	Cst3	Rps5
	17	Cst3	Slc38a1	Id2
	18	Gm47283	Trir	Rbx1
	19	Trir	Rack1	Cct6a
	20	Rack1	Mt2	Ubxn1
	21	Id2	Chmp2a	Mt3
	22	Skp1a	Vamp5	Malat1
	23	Chmp2a	Npy	Atpif1
	24	Cox4i1	Rarres2	Rps3
	25	Fez1	Tmem176a	Rps21
	26	Ndufa7	Atp5j2	Clu
	27	Uqcr10	Ndufb2	Smdt1
	28	Slc3a2	H2aj	Dnajc8
	29	S100a13	Ndufa4	Rpl37a
	30	Eef1b2	Flt1	Drap1
	31	Cct6a	Nat8f1	Uqcrh
	32	Gm1673	Mrps12	Uqcrq
	33	Ubl5	Ndufa3	Mt1
	34	Prdx1	Rps17	Rpl38
	35	Eif3j1	Ins2	Mtch1
	36	S100b	Rplp2	Nedd8
	37	Sparc	Hbb-bs	Pmm1
	38	Igfbp5	Clpb	Rpl36
	39	Cox7b	Ucp2	Nat8f1
	40	H2aj	Rps3	Hspa8
	41	Smdt1	Rhcg	Calm3
	42	Ndufv3	Rps5	St13
	43	Ppib	Mcee	Ndufa11
	44	Polr2f	Etfb	Gstm5
	45	Elob	Fxyd5	Uqcrc1
	46	Gstm5	Tyrobp	Atp5b
	47	Romo1	Rps16	H2aj
	48	Rpl9	Calm3	Skp1a
	49	Lamtor2	Cct6a	Prdx1
	50	Rps18	Atpif1	Cox7b
	51	Ctsl	Rpl9	Sparc
	52	Etfb	Rps21	Psmd4
	53	Cfl2	Pcsk2	Bzw1
	54	Cwc15	Il1b	Ndufc2
	55	Slc38a2	Mal	H3f3a
	56	Nol7	B2m	Gfap
	57	Hspa8	Eif3j1	Calm2
	58	Agtpbp1	Srp14	Bola2
	59	Mcee	Mdk	Cst3
	60	Calm3	Zc3h15	Hp1bp3
	61	Ndufb7	Rpl7a	Mt2
	62	Nedd8	Npdc1	Snrpd3
	63	Ubxn1	Apbb1ip	Sdhb
	64	Uqcrc1	Ptprc	Sf3b6
	65	Ndufa11	Igfbp5	Ndufa7
	66	Slc25a4	Rpl37a	S100b
	67	Rps24	Eef1b2	Fez1
	68	Mt3	Romo1	Npy
	69	Clu	Pcsk1n	Zc3h15
	70	Twf1	Gm1673	Mdk
	71	Chchd10	Cybb	Tyrobp
	72	Psma2	Dnajc8	Vamp5
	73	S100a8	Prdx1	Ndufb2
	74	Atpif1	Uqcrh	Npdc1
	75	Pmm1	Slc24a2	Apbb1ip
	76	Cox6c	Ttll7	Ndufa3
	77	St13	Gng5	Chmp2a
	78	Rpl36	Gstm5	Ptprc
	79	Rhcg	S100a9	Igfbp5
	80	Npdc1	S100a8	Eef1b2
	81	Nat8f1	S100a6	Rarres2
	82	Rarres2	S100a13	Mal
	83	Mt1	Rps27	Ndufa4
	84	Pcsk2	Lamtor2	Lamtor2
	85	Atp5j2	Tceal3	S100a9
	86	Tmem223	Cox7b	S100a8
	87	Mtch1	Srgn	Ttll7
	88	Tubb2b	Ifit3b	Pnisr
	89	Atp5mpl	Chchd10	Slc24a2
	90	Drap1	Rpl8	S100a6
	91	Uqcrq	Slc38a2	S100a13
	92	Rpl37a	Twf1	Rps27
	93	Uqcrh	Smdt1	Tceal3
	94	Ndufb2	Pmm1	Eif3j1
	95	Mrpl28	Rbx1	Cybb
	96	Ttll7	St13	Romo1
	97	Slc24a2	Polr2f	Gm1673
	98	Gng5	Cox6c	Pcsk2
	99	Dscam	Dscam	Rpl9
	100	Rps2	Atp5mpl	Il1b
	101	S100a9	Rps29	Atp5j2
	102	Dnajc8	Cfl2	Flt1
	103	Eif1b	Sptssa	Mrps12
	104	S100a6	Myt1l	Ifit3b
	105	B2m	Id2	Fxyd5
	106	Fth1	Rab3c	Twf1
	107	Ptprc	Grik1	Tubb2b
	108	Apbb1ip	Elob	Nol7
	109	Rpl7a	S100b	Agtpbp1
	110	Zc3h15	Snrpd1	Map1b
	111	Mdk	Fth1	Rab3c
	112	Srp14	Ubxn1	Myt1l
	113	Prdx5	Tmem223	Sptssa
	114	Mal	Slc3a2	Cfl2
	115	Rps27	Prdx5	Rps29
	116	Il1b	Drap1	Atp5mpl
	117	Rit2	Rit2	Cox6c
	118	Rps21	Tubb4a	Rpl8
	119	Grik1	Rps2	Polr2f
	120	Cybb	Ndufa11	Slc38a1
	121	Snrpd1	Rpl36	Etfb
	122	Tceal3	Rps18	Slc38a2
	123	Tubb4a	Ndufa7	Grik1
	124	Pcsk1n	Ndufv3	Dscam
	125	Vamp5	Mtch1	Elob
	126	Rbx1	Mrpl28	Mrpl28
	127	Ins2	Map1b	Ndufv3
	128	Srgn	Ctsl	Rps18
	129	Map1b	Agtpbp1	Tubb4a
	130	Atp5b	Coa6	Gm47283
	131	Ndufa13	Hspa8	Snrpd1
	132	Gda	Fez1	Rit2
	133	Rpl38	Ubl5	Prdx5
	134	Dynlrb2	Cwc15	Fth1
	135	Vtn	Clu	Psma2
	136	Coa6	Nedd8	Vtn
	137	Psmb6	Rps24	Hspa4
	138	Hspa4	Cox4i1	Vdac1
	139	Vdac1	Nol7	Rhcg
	140	Pttg1	Dynlrb2	Rps17
	141	Ccdc153	Mt1	Ucp2
	142	Rps27a	Mt3	Clpb
	143	Rps27l	Gda	Hbb-bs
	144	Tex9	Ndufa13	Rplp2
	145	Rab3c	Slc25a4	Ins2
	146	Rplp2	Atp5b	Ahi1
	147	Flt1	Ccdc153	Srgn
	148	Myt1l	Ppib	Chchd10
	149	Ndufa4	Rps27l	Ndufa13
	150	Tmem176a	Tex9	Gda
	151	Npy	Tubb2b	Trir
	152	Ndufa3	Psma2	Dynlrb2
	153	Rps5	Rpl38	Cox4i1
	154	Rpl8	Vtn	Coa6
	155	Rps16	Psmb6	Rps24
	156	Mrps12	Sparc	Akap11
	157	Tyrobp	Uqcrq	Cwc15
	158	Fxyd5	Hspa4	Ubl5
	159	Rps29	Vdac1	Ccdc153
	160	Rps17	Skp1a	Rps27l
	161	Sptssa	Pttg1	Tex9
	162	Rps3	Rps27a	Eif1b
	163	Ucp2	Uqcr10	Rps27a
	164	Clpb	Eif1b	Pttg1
	165	Hbb-bs	Uqcrc1	Rack1
	166	Ifit3b	Ndufb7	Ndufb7

### Sheet: 15 days HFHS diet
	RNA Velocity genes in 15d HFHS diet
		cluster_0	cluster_1	cluster_2	cluster_3
	0	Slc1a2	Id2	Son	Cntnap5a
	1	Son	Son	Rps23	Meg3
	2	Slc38a1	Slc1a2	Tpt1	Cacna1e
	3	Cd81	Mdk	Rpl18a	Slc1a2
	4	Id2	Cd81	Rpl23	Celf4
	5	Sat1	Slc3a2	Rpl5	Slc38a1
	6	Sdhb	Pla2g7	Rps2	Tenm1
	7	Sirt2	Vtn	Ndufa4	Syt1
	8	Fabp7	Anxa1	Rpl3	Atp1b1
	9	Slc3a2	Bola3	Mdk	Pdgfra
	10	Calm1	Rarres2	Fth1	Son
	11	Atp5j	Ndufb2	Slc1a2	Ank3
	12	Psma2	Ndufa4	Tubb2a	Atp5j
	13	Bola3	Pomp	Ndufa3	Calm1
	14	Mdk	Actb	H2aj	Psma2
	15	Rps21	Flt1	Cd81	Bola3
	16	Rpl3	Ndufa3	Ndufa7	Rps21
	17	Rack1	Rpl5	Uqcrh	Sirt2
	18	Pla2g7	Pdgfra	Mt3	Fabp7
	19	Gstm5	Rpl9	Cox7b	Gstm5
	20	Hspa5	Gm1673	Sec62	Hspa5
	21	Rpl26	Mrpl20	Pla2g7	Sdhb
	22	Tubb2a	H2aj	Rpl38	Rpl26
	23	Pcsk1n	Snrpd2	Apoe	Pcsk1n
	24	Vtn	Rps5	Cst3	Cldn10
	25	Cldn10	Calm3	Actb	Rpl9
	26	Rpl9	Sdhb	Rps3	Cox4i1
	27	Cox4i1	Apoe	Rplp2	S100b
	28	S100b	Rps19	Id2	Cd63
	29	Cd63	Sirt2	Mt1	Polr2f
	30	Polr2f	Fxyd1	Clu	Lsm6
	31	Lsm6	Rpl13a	Lsm6	Mrpl20
	32	Mrpl20	Rps17	Cox4i1	Hint1
	33	Rps27a	Ndufc2	S100b	Pfdn5
	34	Hint1	Rps3	Uqcrq	Rpl8
	35	Pfdn5	Hbb-bs	Hint1	S100a6
	36	Rpl8	Bola2	Rps21	Ankra2
	37	Tubb4a	Rplp2	Sat1	Fxyd1
	38	S100a6	Fabp7	Vtn	Cnih4
	39	Ankra2	Rpl22	Bola3	Sec62
	40	Fxyd1	Sec61b	Rpl9	Mt2
	41	Cnih4	Id3	Sirt2	Mrpl52
	42	Sec62	Swi5	Pdgfra	Ubl5
	43	Mt2	Bcas1	Calm3	Chchd10
	44	Mrpl52	Scand1	Rps19	Rpl24
	45	Ubl5	Romo1	Rps5	Rps3
	46	Chchd10	Cst3	Flt1	Rps5
	47	Rpl24	Prr5l	Rarres2	Clu
	48	Rps3	Hspa5	Snrpd2	Rplp2
	49	Rps5	Cnih4	Ndufb2	Bola2
	50	Clu	Uqcrh	Pomp	Ndufb9
	51	Uqcrb	Atp1b1	Anxa1	Gtf2h5
	52	Rplp2	Cacna1e	Gm1673	Cetn3
	53	Bola2	Cntnap5a	Tenm1	Rpl38
	54	Ndufb9	Rpl37a	Hspe1	S100a13
	55	Gtf2h5	Eef1b2	Eef1b2	Mt1
	56	Cetn3	Hspe1	Rpl37a	Romo1
	57	Rpl38	Rps21	Cntnap5a	Hspe1
	58	Actb	Pcsk1n	Cacna1e	Myl6
	59	S100a13	Tenm1	Atp1b1	Mt3
	60	Ank3	Cox7b	Cnih4	Calm3
	61	Uqcrh	Rpl36a	Swi5	Actb
	62	Mt1	Sat1	Hspa5	Rpl37a
	63	Romo1	Rbbp7	Prr5l	Cst3
	64	Hspe1	Fabp5	Romo1	Rpl36
	65	Myl6	Sec62	Scand1	Uqcrh
	66	Mt3	Krtcap2	Bcas1	Rps14
	67	Calm3	Rps27	Pcsk1n	Smdt1
	68	Rpl37a	S100a13	Rpl36a	Sod1
	69	Cst3	S100a6	Mrpl20	Ndufa7
	70	Rpl36	Ctss	Rbbp7	Pmm1
	71	Rps14	Gstm5	Fabp5	Apoe
	72	Smdt1	Chchd10	Krtcap2	Snrpd2
	73	Rpl5	Slc24a2	Rps27	Rpl4
	74	Sod1	Ank3	S100a13	Krtcap2
	75	Ndufa7	Syt1	S100a6	Scand1
	76	Pmm1	S100b	Ctss	Hsbp1
	77	Apoe	Polr2f	Gstm5	Ndufa11
	78	Snrpd2	Pfdn5	Sec61b	Gm1673
	79	Rpl4	Dazap2	Slc24a2	Id3
	80	Krtcap2	Slc38a1	Rpl13a	Cox7b
	81	Scand1	Smdt1	Id3	Rpl35a
	82	Rps2	Pmm1	Sdhb	H2aj
	83	Hsbp1	Rpl3	Rpl22	Ndufa4
	84	Ndufa11	Rpl8	Fxyd1	Pla2g7
	85	Gm1673	Rps23	Syt1	Map1b
	86	Id3	Ndufb9	Rps17	Ndufa3
	87	Cox7b	Rpl30	Atp5j	Cd81
	88	Rpl35a	Meg3	Meg3	Cryab
	89	H2aj	Calm1	Rpl30	Rpl13a
	90	Ndufa4	Ift43	Ndufb9	Rpl36a
	91	Map1b	Map1b	Rpl8	Pomp
	92	Atp1b1	Rpl35a	Polr2f	Uqcrq
	93	Ndufa3	Rpl24	Pmm1	Sat1
	94	Cryab	Atp5j	Smdt1	Atox1
	95	Rpl13a	Sod1	Slc38a1	Rps15
	96	Rpl36a	Gtf2h5	Dazap2	Rack1
	97	Pomp	Elob	Pfdn5	Vtn
	98	Uqcrq	Rps2	Rpl35a	Rpl22
	99	Atox1	Ndufa7	Rpl24	Swi5
	100	Rps15	Rps18	Sod1	Fth1
	101	Syt1	Mog	Ift43	Tubb4a
	102	Hbb-bs	Rpl36	Gtf2h5	Elob
	103	Rpl22	Ndufa11	Elob	Sec61b
	104	Swi5	Tubb4a	Rps18	Rpl31
	105	Fth1	Epcam	Mog	Tubb2a
	106	Elob	Celf4	Rpl36	Slc3a2
	107	Sec61b	Rps14	Ndufa11	Ndufc2
	108	Rpl31	Mbp	Tubb4a	Eef1b2
	109	Celf4	Ankra2	Epcam	Rps18
	110	Ndufc2	Cetn3	Celf4	Eif1
	111	Eef1b2	Rps15	Rps14	Rps2
	112	Rps18	Mt1	Mbp	Id2
	113	Mog	Cldn10	Slc3a2	Gfap
	114	Eif1	Tpt1	Calm1	Rps19
	115	Gfap	Clu	Map1b	Mdk
	116	Rps19	Mrpl52	Ndufc2	Rps27a
	117	Rps23	Cox4i1	Ubl5	Rpl5
	118	Rpl23	Hsbp1	Hbb-bs	Rpl3
	119	Fabp5	Mt2	Bola2	Rpl23
	120	Tpt1	Uqcrb	Fabp7	Fabp5
	121	Rpl18a	Mt3	Ank3	Hbb-bs
	122	Pdgfra	Lsm6	Chchd10	Uqcrb
	123	Rps17	Rpl18a	Rps15	Tpt1
	124	Prr5l	Cd63	Myl6	Rps17
	125	Rarres2	Myl6	Cd63	Rarres2
	126	Ift43	Fth1	Mt2	Rps23
	127	Tenm1	Ubl5	Hsbp1	Ift43
	128	Rps27	Cryab	Mrpl52	Mog
	129	Slc24a2	Rpl4	Cldn10	Rps27
	130	Mbp	Rps27a	Cryab	Slc24a2
	131	Rbbp7	Rack1	Ankra2	Rpl18a
	132	Cacna1e	Uqcrq	Rpl4	Mbp
	133	Ndufb2	Hint1	Rps27a	Rbbp7
	134	Flt1	Atox1	Rack1	Ndufb2
	135	Ctss	Rpl26	Atox1	Flt1
	136	Bcas1	Dynll2	Rpl26	Prr5l
	137	Dynll2	Rpl23	Dynll2	Ctss
	138	Cntnap5a	Eif1	Eif1	Bcas1
	139	Rpl30	Gfap	Gfap	Rpl30
	140	Epcam	Rpl38	Psma2	Dynll2
	141	Dazap2	Psma2	Tubb2b	Dazap2
	142	Meg3	Tubb2a	Uqcrb	Tubb2b
	143	Tubb2b	Tubb2b	Cetn3	Epcam
	144	Anxa1	Rpl31	Rpl31	Anxa1
